# Dynamic Changes in Gene Expression Through Aging in *Drosophila melanogaster* Heads

**DOI:** 10.1101/2024.12.11.627977

**Authors:** Katherine M Hanson, Stuart J Macdonald

## Abstract

Work in many systems has shown large-scale changes in gene expression during aging. However, many studies employ just two, arbitrarily-chosen timepoints at which to measure expression, and can only observe an increase or a decrease in expression between “young” and “old” animals, failing to capture any dynamic, non-linear changes that occur throughout the aging process. We used RNA sequencing to measure expression in male head tissue at 15 timepoints through the lifespan of an inbred *Drosophila melanogaster* strain. We detected >6,000 significant, age-related genes, nearly all of which have been seen in previous fly aging expression studies, and which include several known to harbor lifespan-altering mutations. We grouped our gene set into 28 clusters via their temporal expression change, observing a diversity of trajectories; some clusters show a linear change over time, while others show more complex, non-linear patterns. Notably, re-analysis of our dataset comparing the earliest and latest timepoints – mimicking a two-timepoint design – revealed fewer differentially-expressed genes (around 4,500). Additionally, those genes exhibiting complex expression trajectories in our multi-timepoint analysis were most impacted in this re-analysis; Their identification, and the inferred change in gene expression with age, was often dependent on the timepoints chosen. Informed by our trajectory-based clusters, we executed a series of gene enrichment analyses, identifying enriched functions/pathways in all clusters, including the commonly seen increase in stress- and immune-related gene expression with age. Finally, we developed a pair of accessible shiny apps to enable exploration of our differential expression and gene enrichment results.
