## Supplementary material for "Dynamic Changes in Gene Expression Through Aging in *Drosophila melanogaster* Heads": All Supplementary Materials: supp_table_A.txt

Date	Fly_age	Num_deaths_per_day	Num_flies_sampled	Sampling_time	Cohort_tipped	Num_flies_dead_cumulative	Num_flies_sampled_cumulative	Expected_num_flies_present	Notes
27-Jul	2	0	0	na	Yes	0	0	5330	Flies actually 0-2 days old on this day; This was the day all test flies collected
28-Jul	3	2	50	11:30am	No	2	50	5278	5x10 males sampled
29-Jul	4	3	0	na	Yes	5	50	5275	na
30-Jul	5	3	0	na	No	8	50	5272	na
31-Jul	6	4	30	11:50am	No	12	80	5238	3x10 males sampled
1-Aug	7	10	20	na	Yes	22	100	5208	2x10 males sampled
2-Aug	8	5	0	na	No	27	100	5203	na
3-Aug	9	3	0	na	No	30	100	5200	na
4-Aug	10	3	50	11:00am	Yes	33	150	5147	5x10 males sampled
5-Aug	11	3	0	na	No	36	150	5144	na
6-Aug	12	11	0	na	No	47	150	5133	na
7-Aug	13	90	0	na	Yes	137	150	5043	na
8-Aug	14	58	30	12:20pm	No	195	180	4955	3x10 males sampled
9-Aug	15	39	0	na	No	234	180	4916	na
10-Aug	16	28	0	na	Yes	262	180	4888	Tipped = re-arrayed flies into vials of 40 over CO2
11-Aug	17	50	30	12:10pm	No	312	210	4808	3x10 males sampled
12-Aug	18	176	0	na	No	488	210	4632	na
13-Aug	19	214	0	na	Yes	702	210	4418	na
14-Aug	20	110	30	11:00am	No	812	240	4278	3x10 males sampled
15-Aug	21	127	0	na	No	939	240	4151	na
16-Aug	22	230	0	na	Yes	1169	240	3921	Tipped = re-arrayed flies into vials of 40 over CO2
17-Aug	23	45	30	11:10am	No	1214	270	3846	3x10 males sampled
18-Aug	24	69	0	na	No	1283	270	3777	na
19-Aug	25	129	0	na	Yes	1412	270	3648	na
20-Aug	26	50	0	na	No	1462	270	3598	na
21-Aug	27	38	30	11:10am	No	1500	300	3530	3x10 males sampled
22-Aug	28	86	0	na	Yes	1586	300	3444	na
23-Aug	29	16	30	11.30am	No	1602	330	3398	3x10 males sampled
24-Aug	30	50	0	na	No	1652	330	3348	na
25-Aug	31	102	30	11:20am	Yes	1754	360	3216	Tipped = re-arrayed flies into vials of 40 over CO2; 3x10 males sampled - sampled flies did not see CO2
26-Aug	32	37	0	na	No	1791	360	3179	na
27-Aug	33	90	0	na	Yes	1881	360	3089	na
28-Aug	34	53	0	na	No	1934	360	3036	na
29-Aug	35	121	0	na	No	2055	360	2915	na
30-Aug	36	84	30	11:10am	Yes	2139	390	2801	3x10 males sampled
31-Aug	37	65	0	na	No	2204	390	2736	na
1-Sep	38	178	30	11:20am	Yes	2382	420	2528	Tipped = re-arrayed flies into vials of 40 over CO2; 3x10 males sampled - sampled flies did not see CO2
2-Sep	39	129	0	na	No	2511	420	2399	na
3-Sep	40	156	0	na	No	2667	420	2243	na
4-Sep	41	126	0	na	Yes	2793	420	2117	na
5-Sep	42	169	30	11:50am	No	2962	450	1918	3x10 males sampled
6-Sep	43	236	0	na	Yes	3198	450	1682	Tipped = re-arrayed flies into vials of 40 over CO2
7-Sep	44	163	30	12:00pm	No	3361	480	1489	3x10 males sampled
8-Sep	45	237	0	na	Yes	3598	480	1252	na
9-Sep	46	103	0	na	No	3701	480	1149	na
10-Sep	47	135	0	na	No	3836	480	1014	na
11-Sep	48	138	30	12:00pm	Yes	3974	510	846	Tipped = re-arrayed flies into vials of 40 over CO2; 3x10 males sampled - sampled flies did not see CO2
12-Sep	49	179	0	na	No	4153	510	667	na
13-Sep	50	89	30	11:40am	Yes	4242	540	548	3x10 males sampled
14-Sep	51	24	0	na	No	4266	540	524	na
15-Sep	52	51	0	na	Yes	4317	540	473	During tipping pooled some vials that clearly had <<40 flies in
16-Sep	53	45	0	na	No	4362	540	428	na
17-Sep	54	74	0	na	Yes	4436	540	354	During tipping pooled some vials that clearly had <<40 flies in
18-Sep	55	29	30	11:50am	No	4465	570	295	3x10 males sampled
19-Sep	56	67	0	na	Yes	4532	570	228	During tipping pooled some vials that clearly had <<40 flies in
20-Sep	57	19	0	na	Yes	4551	570	209	During tipping pooled some vials that clearly had <<40 flies in
21-Sep	58	11	0	na	Yes	4562	570	198	na
22-Sep	59	19	67	11:10am	No	4581	637	112	4x10 and 3x9 males sampled; The 112 remaining animals presumably lost during experiment (e.g. tipping)
