## Supplementary material for "Dynamic Changes in Gene Expression Through Aging in *Drosophila melanogaster* Heads": All Supplementary Materials: supp_table_B.txt

RNA_isolation_batch	Date	Fly_age	Replicate_ID	Used_for_library	Conc_RNA_ng_ul	Amount_starting_RNA_ng	Volume_RNA_ul	Volume_Water_ul	Sample_Name	Plate_well_ID	Library_batch	Conc_library_ng_ul	TapeStation_frag_size_bp
1	12-Feb-18	3	a	Yes	58.5	500	8.5	16.5	A4_3a	A01	1	44.2	na
1	12-Feb-18	6	a	Yes	47.1	500	10.6	14.4	A4_6a	B01	1	41.2	na
1	12-Feb-18	10	a	Yes	70.0	500	7.1	17.9	A4_10a	C01	1	45.2	na
1	12-Feb-18	14	a	Yes	79.1	500	6.3	18.7	A4_14a	D01	1	43	na
1	12-Feb-18	17	a	Yes	56.5	500	8.8	16.2	A4_17a	E01	1	37.4	na
1	12-Feb-18	20	a	No	41.3	na	na	na	na	na	na	na	na
1	12-Feb-18	23	a	Yes	74.4	500	6.7	18.3	A4_23a	F01	1	46.4	na
1	12-Feb-18	27	a	Yes	51.7	500	9.7	15.3	A4_27a	G01	1	40.8	na
2	13-Feb-18	29	a	No	51.4	na	na	na	na	na	na	na	na
2	13-Feb-18	31	a	Yes	51.1	500	9.8	15.2	A4_31a	H01	1	43.8	na
2	13-Feb-18	36	a	Yes	50.8	500	9.8	15.2	A4_36a	A02	1	43.8	288
2	13-Feb-18	38	a	Yes	38.5	500	13	12	A4_38a	B02	1	41.8	282
2	13-Feb-18	42	a	Yes	49.9	500	10	15	A4_42a	C02	1	43	281
2	13-Feb-18	44	a	No	33.4	na	na	na	na	na	na	na	na
2	13-Feb-18	48	a	Yes	58.8	500	8.5	16.5	A4_48a	D02	1	46	281
2	13-Feb-18	50	a	Yes	61.7	500	8.1	16.9	A4_50a	E02	1	32.8	285
2	13-Feb-18	55	a	Yes	45.4	500	11	14	A4_55a	F02	1	44.8	278
2	13-Feb-18	59	a	Yes	25.1	250	10	15	A4_59a	G02	1	42.6	277
3	13-Feb-18	3	b	Yes	53.1	500	9.4	15.6	A4_3b	H02	1	43.4	278
3	13-Feb-18	6	b	Yes	36.8	400	10.9	14.1	A4_6b	A03	1	43	na
3	13-Feb-18	10	b	Yes	48.3	500	10.4	14.6	A4_10b	B03	1	44	na
3	13-Feb-18	14	b	Yes	47.5	500	10.5	14.5	A4_14b	C03	1	35	na
3	13-Feb-18	17	b	Yes	38.3	400	10.4	14.6	A4_17b	D03	1	42.6	na
3	13-Feb-18	20	b	No	33.7	na	na	na	na	na	na	na	na
3	13-Feb-18	23	b	Yes	47.4	500	10.5	14.5	A4_23b	E03	1	36.2	na
3	13-Feb-18	27	b	Yes	24.6	250	10.2	14.8	A4_27b	F03	1	45.6	na
4	14-Feb-18	29	b	No	31.0	na	na	na	na	na	na	na	na
4	14-Feb-18	31	b	Yes	35.8	400	11.2	13.8	A4_31b	G03	1	44.6	na
4	14-Feb-18	36	b	Yes	33.0	400	12.1	12.9	A4_36b	H03	1	42.6	na
4	14-Feb-18	38	b	Yes	33.5	400	11.9	13.1	A4_38b	A04	2	42.6	na
4	14-Feb-18	42	b	Yes	27.9	250	9	16	A4_42b	B04	2	41.4	na
4	14-Feb-18	44	b	No	27.0	na	na	na	na	na	na	na	na
4	14-Feb-18	48	b	Yes	23.0	250	10.9	14.1	A4_48b	C04	2	49.2	na
4	14-Feb-18	50	b	Yes	29.2	250	8.6	16.4	A4_50b	D04	2	49	na
6	20-Feb-18	55	b	Yes	18.3	200	10.9	14.1	A4_55b	E04	2	48	na
6	20-Feb-18	59	b	Yes	20.5	250	12.2	12.8	A4_59b	F04	2	33	na
5	15-Feb-18	3	c	Yes	74.9	500	6.7	18.3	A4_3c	G04	2	42.4	na
5	15-Feb-18	6	c	Yes	31.1	400	12.9	12.1	A4_6c	H04	2	45.8	na
5	15-Feb-18	10	c	Yes	46.6	500	10.7	14.3	A4_10c	A05	2	47.2	na
5	15-Feb-18	14	c	Yes	26.1	250	9.6	15.4	A4_14c	B05	2	45.8	na
5	15-Feb-18	17	c	Yes	26.3	250	9.5	15.5	A4_17c	C05	2	40	na
5	15-Feb-18	20	c	No	31.7	na	na	na	na	na	na	na	na
5	15-Feb-18	23	c	Yes	19.3	250	13	12	A4_23c	D05	2	46.4	na
5	15-Feb-18	27	c	Yes	32.0	400	12.5	12.5	A4_27c	E05	2	51	na
5	15-Feb-18	29	c	No	24.7	na	na	na	na	na	na	na	na
5	15-Feb-18	31	c	Yes	25.6	250	9.8	15.2	A4_31c	F05	2	42.8	na
5	15-Feb-18	36	c	Yes	23.4	250	10.7	14.3	A4_36c	G05	2	44.2	na
5	15-Feb-18	38	c	Yes	35.7	400	11.2	13.8	A4_38c	H05	2	48.6	na
6	20-Feb-18	42	c	Yes	15.7	200	12.7	12.3	A4_42c	A06	2	47.8	290
6	20-Feb-18	44	c	No	19.3	na	na	na	na	na	na	na	na
6	20-Feb-18	48	c	Yes	25.2	250	9.9	15.1	A4_48c	B06	2	66.2	289
6	20-Feb-18	50	c	Yes	17.7	200	11.3	13.7	A4_50c	C06	2	36.6	286
6	20-Feb-18	55	c	Yes	20.0	250	12.5	12.5	A4_55c	D06	2	39.2	285
6	20-Feb-18	59	c	Yes	24.0	250	10.4	14.6	A4_59c	E06	2	52	282
6	20-Feb-18	59	d	Yes	18.5	200	10.8	14.2	A4_59d	F06	2	38.8	289
6	20-Feb-18	59	e	Yes	17.3	200	11.6	13.4	A4_59e	G06	2	30.2	na
6	20-Feb-18	59	f	No	15.1	na	na	na	na	na	na	na	na
6	20-Feb-18	59	g	Yes	17.8	200	11.2	13.8	A4_59g	H06	2	47	294
