## Supplementary material for "Dynamic Changes in Gene Expression Through Aging in *Drosophila melanogaster* Heads": All Supplementary Materials: supp_table_C.csv

Sampling_Point	Day	Survivorship	Number_Samples
SP1	3	0.999616711	3
SP2	6	0.99768172	3
SP3	10	0.993586053	3
SP4	14	0.961617644	3
SP5	17	0.938386328	3
SP6	23	0.757564145	3
SP7	27	0.699539682	3
SP8	31	0.647271153	3
SP9	36	0.566987843	3
SP10	38	0.515750191	3
SP11	42	0.391935989	3
SP12	48	0.169414631	3
SP13	50	0.107557518	3
SP14	55	0.052545301	3
SP15	59	0.019237897	6
