## Supplementary material for "Dynamic Changes in Gene Expression Through Aging in *Drosophila melanogaster* Heads": All Supplementary Materials: supp_table_D.csv

	Cluster	Min	Q1	Mean	Median	Q3	Max	Low_Cluster	In_Range_Cluster	High_Cluster	Low_Genes	In_Range_Genes	High_Genes	Genes_Gained	Genes_Lost
1	15	33	83	409.4666667	167	580	1320	1	9	5	33	1416	4693	NA	NA
2	16	33	83.5	383.875	193	576.5	1320	1	10	5	33	1702	4407	286	0
3	17	19	77	361.2941176	167	573	1320	2	10	5	52	1683	4407	0	19
4	18	19	78.75	341.2222222	157	479.75	1320	2	12	4	52	2256	3834	573	0
5	19	19	66.5	323.2631579	147	472.5	1320	4	11	4	115	2193	3834	0	63
6	20	19	71.75	307.1	131	465.25	1320	4	12	4	115	2288	3739	95	0
7	21	19	66	292.4761905	115	421	1320	4	13	4	115	2288	3739	0	0
8	22	19	68.75	279.1818182	131	399.25	1320	4	14	4	115	2622	3405	334	0
9	23	19	67.5	267.0434783	97	377.5	1320	4	15	4	115	2622	3405	0	0
10	24	19	68.25	255.9166667	106	355.75	1320	4	16	4	115	2741	3286	119	0
11	25	19	69	245.68	115	334	1320	4	18	3	115	3421	2606	680	0
12	26	15	66.75	236.2307692	106	322	1320	5	18	3	115	3421	2606	0	0
13	27	15	67.5	227.4814815	115	310	1320	5	20	2	115	4008	2019	587	0
14	28	15	68.25	219.3571429	117	296.5	1320	5	21	2	115	4008	2019	0	0
15	29	15	66	211.7931034	101	286	1320	5	22	2	115	4008	2019	0	0
16	30	15	66	204.7333333	99	279.25	1320	6	22	2	136	3987	2019	0	21
17	31	15	61	198.1290323	97	272.5	1320	7	22	2	167	3987	1988	0	31
18	32	15	63.5	191.9375	99	229	1320	7	23	2	167	3987	1988	0	0
19	33	15	36	186.1212121	97	219	1320	9	22	2	233	3921	1988	0	66
20	34	15	33.75	180.6470588	89.5	218.25	1320	10	22	2	248	3906	1988	0	15
21	35	15	32	175.4857143	84	217.5	1320	11	22	2	263	3891	1988	0	15
22	36	15	32.5	170.6111111	83	216.75	1242	11	23	2	263	3969	1910	78	0
23	37	7	31	166	82	216	1242	12	23	2	263	3969	1910	0	0
24	38	7	31.25	161.6315789	77.5	213.25	1242	13	23	2	295	3937	1910	0	32
25	39	7	31.5	157.4871795	78	210.5	1242	13	24	2	295	4021	1826	84	0
26	40	7	31.75	153.55	78.5	207.75	1242	13	25	2	295	4021	1826	0	0
