## Supplementary material for "Dynamic Changes in Gene Expression Through Aging in *Drosophila melanogaster* Heads": All Supplementary Materials: supp_table_E.csv

	Dendorogram_Cluster_Number	Pvalue	Coefficient	Analysis	Designation	Official_ID
1	1	0.483113913716583	0.00669609559397367	Day	Complex	Complex-1
2	1	0.427861676714007	0.375238369432328	Survival	Complex	Complex-1
3	1	0.518745115599959	0.0250581428591711	Sampling Point	Complex	Complex-1
4	2	0.311258783162649	0.0122081608102684	Day	Complex	Complex-2
5	2	0.415606146598594	0.491353167549788	Survival	Complex	Complex-2
6	2	0.358255888798396	0.0451421979228444	Sampling Point	Complex	Complex-2
7	3	0.16985437221549	-0.0158471271458653	Day	Complex	Complex-3
8	3	0.140925789094909	-0.840174967200263	Survival	Complex	Complex-3
9	3	0.145171905025009	-0.067981412726188	Sampling Point	Complex	Complex-3
10	4	0.935916287095586	0.000766841123045268	Day	Complex	Complex-4
11	4	0.990096681344394	-0.00588463998525029	Survival	Complex	Complex-4
12	4	0.966076056197191	0.00164739239396856	Sampling Point	Complex	Complex-4
13	5	0.909630665270563	0.00117627559381193	Day	Complex	Complex-5
14	5	0.915652084029141	0.0545556064605686	Survival	Complex	Complex-5
15	5	0.908342040889371	0.00484519133894257	Sampling Point	Complex	Complex-5
16	6	0.00582876179475922	0.0288841308263305	Day	Complex	Complex-6
17	6	0.0312210920983524	1.18460052296738	Survival	Complex	Complex-6
18	6	0.00611307296257437	0.116814214929009	Sampling Point	Complex	Complex-6
19	7	2.02047316376893e-06	0.0406126865406258	Day	LinearUp	LinearUp-1
20	7	8.96280832874209e-05	1.85651667969683	Survival	LinearUp	LinearUp-1
21	7	1.95653597142992e-06	0.16500674701477	Sampling Point	LinearUp	LinearUp-1
22	8	0.00660766304163511	0.0246261598810131	Day	Complex	Complex-7
23	8	0.0141064330345462	1.13384080138851	Survival	Complex	Complex-7
24	8	0.00754529199480131	0.098803277207074	Sampling Point	Complex	Complex-7
25	9	1.12995093520061e-07	0.0406039341644487	Day	LinearUp	LinearUp-2
26	9	6.76974600511594e-07	1.97977157981794	Survival	LinearUp	LinearUp-2
27	9	3.10426456872424e-07	0.163233578751373	Sampling Point	LinearUp	LinearUp-2
28	10	8.3205788764362e-08	0.0410279123755618	Day	LinearUp	LinearUp-3
29	10	7.25960027948134e-06	1.92281264763231	Survival	LinearUp	LinearUp-3
30	10	3.73182670058265e-08	0.167703469559075	Sampling Point	LinearUp	LinearUp-3
31	11	0.000214139736448244	0.034501298583877	Day	LinearUp	LinearUp-4
32	11	0.000682421859303522	1.63144322006993	Survival	LinearUp	LinearUp-4
33	11	0.000175773541990495	0.141132320870251	Sampling Point	LinearUp	LinearUp-4
34	12	1.53481721115801e-07	0.0417003756054185	Day	LinearUp	LinearUp-5
35	12	4.05908890721148e-09	2.12776488632792	Survival	LinearUp	LinearUp-5
36	12	2.10454518451422e-07	0.168814514907923	Sampling Point	LinearUp	LinearUp-5
37	13	0.0453654175266538	0.0212945683917364	Day	Complex	Complex-8
38	13	0.00846517601171202	1.31864089858888	Survival	Complex	Complex-8
39	13	0.0544942005016138	0.0835786025686353	Sampling Point	Complex	Complex-8
40	14	0.00135423194781544	0.0308003079310612	Day	LinearUp	LinearUp-6
41	14	0.000622970165999635	1.59481737098169	Survival	LinearUp	LinearUp-6
42	14	0.00133474267993206	0.125183746924573	Sampling Point	LinearUp	LinearUp-6
43	15	0.000290581918424793	0.0359124731185909	Day	LinearUp	LinearUp-7
44	15	5.65725880770349e-05	1.88696360238548	Survival	LinearUp	LinearUp-7
45	15	0.000304485863081677	0.14556347635023	Sampling Point	LinearUp	LinearUp-7
46	16	2.0094798811464e-08	0.0418364438223874	Day	LinearUp	LinearUp-8
47	16	6.74139169061626e-10	2.11686677192205	Survival	LinearUp	LinearUp-8
48	16	2.03308326360053e-08	0.169882672079466	Sampling Point	LinearUp	LinearUp-8
49	17	0.0175091082178378	0.0248974802260444	Day	Complex	Complex-9
50	17	0.0832209932781987	0.948578250739883	Survival	Complex	Complex-9
51	17	0.0192060926837189	0.0999471142139643	Sampling Point	Complex	Complex-9
52	18	0.651815767185895	0.00523969830978687	Day	Complex	Complex-10
53	18	0.908942274995245	-0.0662621296468624	Survival	Complex	Complex-10
54	18	0.659112437167655	0.0208056194026983	Sampling Point	Complex	Complex-10
55	19	0.100035551458489	-0.0178890876447865	Day	Complex	Complex-11
56	19	0.0256250657139484	-1.15535494305294	Survival	Complex	Complex-11
57	19	0.106958326318425	-0.0713510930682679	Sampling Point	Complex	Complex-11
58	20	0.000242313000418473	-0.0315092682738286	Day	LinearDown	LinearDown-1
59	20	1.6334350310431e-05	-1.69615023050838	Survival	LinearDown	LinearDown-1
60	20	0.000262264820554369	-0.127563330382073	Sampling Point	LinearDown	LinearDown-1
61	21	0.000104458119802127	-0.0345416979533621	Day	LinearDown	LinearDown-2
62	21	0.000141148365719514	-1.69966760164754	Survival	LinearDown	LinearDown-2
63	21	0.000124806691037299	-0.139452717635566	Sampling Point	LinearDown	LinearDown-2
64	22	8.06874454609639e-09	-0.0427849668161176	Day	LinearDown	LinearDown-3
65	22	1.7778915602403e-09	-2.14342748279724	Survival	LinearDown	LinearDown-3
66	22	2.05964564090936e-08	-0.172712457210909	Sampling Point	LinearDown	LinearDown-3
67	23	4.47331171649126e-05	-0.0391502590621789	Day	LinearDown	LinearDown-4
68	23	0.000472055513858328	-1.79132523842607	Survival	LinearDown	LinearDown-4
69	23	4.14852387025673e-05	-0.159311417763253	Sampling Point	LinearDown	LinearDown-4
70	24	3.54413271280243e-08	-0.0375739848424318	Day	LinearDown	LinearDown-5
71	24	2.05589729003408e-06	-1.78688765666132	Survival	LinearDown	LinearDown-5
72	24	7.23380656220652e-08	-0.151717533650731	Sampling Point	LinearDown	LinearDown-5
73	25	0.0943276817021604	-0.0213638644057711	Day	Complex	Complex-12
74	25	0.247543109108158	-0.755196814597571	Survival	Complex	Complex-12
75	25	0.0856693837408344	-0.088861243640966	Sampling Point	Complex	Complex-12
76	26	6.90151507111815e-06	-0.042687714426973	Day	LinearDown	LinearDown-6
77	26	0.000255448288444424	-1.92065685465122	Survival	LinearDown	LinearDown-6
78	26	5.46855901244431e-06	-0.174103394477631	Sampling Point	LinearDown	LinearDown-6
79	27	0.135965625897147	-0.0171731660385133	Day	Complex	Complex-13
80	27	0.239691669929424	-0.684290116541449	Survival	Complex	Complex-13
81	27	0.143665633056087	-0.0685100489559531	Sampling Point	Complex	Complex-13
82	28	0.111425178044064	-0.0160413307940893	Day	Complex	Complex-14
83	28	0.179461786958537	-0.682054241464513	Survival	Complex	Complex-14
84	28	0.116718996668077	-0.0642881265361459	Sampling Point	Complex	Complex-14
