## Supplementary material for "Dynamic Changes in Gene Expression Through Aging in *Drosophila melanogaster* Heads": All Supplementary Materials: supp_table_L.csv

	Gene.Set	Gene.Set.ID	Gene.Set.Name	Number of Genes
1	DRSC GLAD Gene Group	GLAD:24600	Ribosome	123
2	FlyBase Gene Group	FBgg0000059	MITOCHONDRIAL RIBOSOMAL PROTEINS	36
3	FlyBase Gene Group	FBgg0000071	CYTOPLASMIC SMALL RIBOSOMAL PROTEINS	33
4	FlyBase Gene Group	FBgg0000130	RIBOSOMAL PROTEINS	118
5	FlyBase Gene Group	FBgg0000141	CYTOPLASMIC RIBOSOMAL PROTEINS	80
6	FlyBase Gene Group	FBgg0000200	CYTOPLASMIC LARGE RIBOSOMAL PROTEINS	46
7	FlyBase Gene Group	FBgg0001149	RRNA METHYLTRANSFERASES	7
8	REACTOME pathway	R-DME-6791226	Major pathway of rRNA processing in the nucleolus and cytosol	56
9	REACTOME pathway	R-DME-72312	rRNA processing	56
10	REACTOME pathway	R-DME-72702	Ribosomal scanning and start codon recognition	48
11	REACTOME pathway	R-DME-72706	GTP hydrolysis and joining of the 60S ribosomal subunit	74
12	REACTOME pathway	R-DME-73864	RNA Polymerase I Transcription	9
13	REACTOME pathway	R-DME-8868773	rRNA processing in the nucleus and cytosol	56
14	SLIM2 GO BP	GO:0016072	rRNA metabolic process	86
15	SLIM2 GO BP	GO:0042254	ribosome biogenesis	144
16	SLIM2 GO MF	GO:0003735	structural constituent of ribosome	120
