## Supplementary material for "Dynamic Changes in Gene Expression Through Aging in *Drosophila melanogaster* Heads": All Supplementary Materials: supp_table_M.csv

	First_Author	Year	PMID	Num_Valid_Genes	Num_Shared_Genes	Percent_Shared	Sex	Tissue	Comparison	Original_Table_Name	Original_Table_Availability
1	Zane	2023	37822253	515	366	0.710679612	F	Full_Body	Day20vDay40_Nonsmurf_Flies	SupFile6_res_DESeq2_40daysNS_20daysNS.xlsx	https://github.com/MichaelRera/SmurfsTrsc/tree/main/data/final_supplementary_files
2	Bordet	2021	34946931	1142	690	0.604203152	F	Full_Body	Day2vDay45	Bordet_Supplementary Table S1	https://www.mdpi.com/article/10.3390/genes12121982/s1
3	Bajgiran	2021	34632013	10188	4814	0.472516686	M&F	Full_Body	Day1vDay60	mmc1.xlsx	Appendix. Supplementary materials
4	Highfill	2016	27485207	1932	1696	0.877846791	F	Head	Day1:3vs50%Pop	Additional file 10: Table S6	Additional files
5	Highfill	2016	27485207	244	144	0.590163934	F	Body	Day1:3vs50%Pop	Additional file 9: Table S5	Additional files
6	Carnes	2015	26378456	9161	4308	0.470254339	M	Full_Body	1weekv5weeks	S6 Table	Supplementary Materials
7	Lai	2007	17196240	2113	1327	0.628017037	M&F	Full_Body	Day7v10%Pop	Table S3	Appendix A. Supplementary Materials
8	Girardot	2006	16584578	2222	1489	0.670117012	M	Head	Day3vDay40	Additional file 1: Age response body parts enrichment of DrosGenome probesets, Clustered tab	Electronic supplementary material
9	Landis	2004	15136717	848	402	0.474056604	M	Full_Body	Day10vDay61	pnas_101_20_7663_07605Table1.xls	Supplementary Materials
